# Loss of vitamin C biosynthesis protects from a parasitic infection

**DOI:** 10.1101/2025.07.22.666193

**Authors:** Gongwen Chen, Ji Hyung Jun, Tobias Wijshake, Yunyang Li, Minwei Yuan, Joseph Rose, Shan Li, Sarah Cobb, Willow Serpa, Yafeng Li, Li Li, Weina Chen, James J. Collins, Jipeng Wang, Michalis Agathocleous

## Abstract

The ability to synthesize essential molecules is sometimes lost in evolution. A classic example is ascorbate (Vitamin C), which is synthesized in most animals by L-Gulonolactone Oxidase (GULO), an enzyme lost multiple independent times in animal evolution. This event is thought to be evolutionarily neutral, however, *GULO-*deficient animals including humans need to obtain ascorbate from their diet and are susceptible to ascorbate deficiency and scurvy. We therefore hypothesized that this disadvantage of GULO loss is offset by physiological benefits. Here we show that ascorbate deficiency protects mice from schistosomiasis, a debilitating parasitic disease which afflicts 250 million people. *Schistosoma mansoni* worms required host ascorbate to produce eggs *in vivo.* Consequently, ascorbate-deficient mice were protected from schistosomiasis pathologies and transmission. Intermittent ascorbate deficiency protected *Gulo*-deficient mice from both scurvy and schistosomiasis mortality. The effects of ascorbate on schistosome reproduction were mediated by ascorbate-dependent histone demethylation which promoted vitellocyte development in female schistosomes. We propose that vitamin deficiencies are not always detrimental but can protect animals from pathogens which need to obtain vitamins from their host.
