## Supplementary table 2 for "Loss of vitamin C biosynthesis protects from a parasitic infection"

	FC	log2(FC)	p.adjusted	-LOG10(p)
Ascorbate	16188	13.983	2.46E-06	5.6092
Indole-3-acetate	0.16161	-2.6294	0.00135	2.8697
L-DOPA	11.628	3.5396	0.015996	1.796
alpha-Ketoglutarate	0.44048	-1.1829	0.019464	1.7108
Adenylsuccinate	20.509	4.3582	0.0228	1.6421
Phosphoethanolamine	0.14111	-2.8251	0.0228	1.6421
Pyruvate	0.371	-1.4305	0.0228	1.6421
Carnosine	0.45973	-1.1211	0.035948	1.4443
Adenosine	3.3283	1.7348	0.037592	1.4249
Cystine	0.31638	-1.6602	0.037592	1.4249
FA (20:2)	2.195	1.1342	0.037592	1.4249
PE (40:5)	1.7307	0.79133	0.037592	1.4249
Erythrose 4-phosphate	0.12113	-3.0454	0.043809	1.3584
Methyglutarate	0.37393	-1.4192	0.043809	1.3584
Homovanillate	0.43229	-1.2099	0.043809	1.3584
Sedoheptulose 7-phosphate	1.8974	0.92403	0.043809	1.3584
Ribulose/Ribose/Xylulose 5-phosphate	1.7137	0.77715	0.043809	1.3584
Ornithine	0.30163	-1.7292	0.046886	1.329
Glycerophosphoethanolamine	0.52784	-0.92182	0.046886	1.329
Glutarate	0.57174	-0.80658	0.049591	1.3046
Aspartate	0.511	-0.9686	0.049656	1.304
Asparagine	0.599	-0.73936	0.049656	1.304
N-Acetylornithine	0.49088	-1.0266	0.058199	1.2351
Malate	0.5903	-0.76049	0.058199	1.2351
Cytidine cyclic phosphate	10.603	3.4065	0.059239	1.2274
Deoxyguanosine	6.102	2.6093	0.059239	1.2274
Cysteate	0.16711	-2.5811	0.059239	1.2274
Dihydroxyacetone phosphate	2.3908	1.2575	0.059239	1.2274
4-Hydroxybenzoate	0.51988	-0.94375	0.059239	1.2274
Ureidosuccinate	0.53598	-0.89974	0.059239	1.2274
Glycerol cyclic phosphate	0.41423	-1.2715	0.069771	1.1563
PE (40:7)	4.3457	2.1196	0.073134	1.1359
Deoxyadenosine triphosphate	0.25249	-1.9857	0.075288	1.1233
Fructose 6-phosphate	1.5969	0.67532	0.075288	1.1233
Galactose 1-phosphate	1.5965	0.67489	0.075288	1.1233
ADP-ribose	1.5445	0.62716	0.075288	1.1233
Glucose 1-phosphate	2.0177	1.0127	0.075888	1.1198
Guanosine monophosphate	1.9257	0.94538	0.075888	1.1198
Glycerate	1.9068	0.93116	0.075888	1.1198
Norvaline	0.61065	-0.71158	0.075888	1.1198
PC (40:8)	1.5808	0.66062	0.075888	1.1198
4-Guanidinobutyric acid	1.4873	0.57269	0.075888	1.1198
4-Guanidinobutanoate	1.4871	0.57245	0.075888	1.1198
CDP-ethanolamine	0.59657	-0.74524	0.078991	1.1024
Adipate	0.3861	-1.3729	0.081784	1.0873
Glycerophosphoglycerol	0.52791	-0.92165	0.081784	1.0873
Glucose 6-phosphate	1.7866	0.83719	0.081784	1.0873
Met-Leu	3.0693	1.6179	0.085457	1.0683
Glycerophosphocholine	0.63812	-0.6481	0.085457	1.0683
PC (38:5)	1.4953	0.58047	0.089484	1.0483
Pantothenate	0.68757	-0.54041	0.093368	1.0298
Threonine	0.658	-0.60383	0.093907	1.0273
Phosphocreatine	0.078533	-3.6706	0.094993	1.0223
PC (36:4)	1.501	0.58588	0.094993	1.0223
PE (36:2)	2.089	1.0628	0.096031	1.0176
N-Acetylcysteine	0.51169	-0.96666	0.096031	1.0176
PC (44:8)	2.3963	1.2608	0.10174	0.9925
Glu-Gln	0.49776	-1.0065	0.10375	0.984
Pentoses	0.27451	-1.8651	0.11197	0.95089
Lactate	0.026264	-5.2508	0.1135	0.945
Serine	0.6767	-0.56341	0.11637	0.93416
Glucosamine 6-phosphate	0.59751	-0.74297	0.11796	0.92827
S-Adenosylhomocysteine	2.6393	1.4002	0.11845	0.92645
PE (38:6)	2.7046	1.4354	0.12001	0.92078
N-Methylglutamate	0.44642	-1.1635	0.12001	0.92078
Aspartylglycosamine	0.39659	-1.3343	0.12401	0.90656
Ser-Arg	1.5056	0.59037	0.12628	0.89868
Fumarate	0.6538	-0.61307	0.13274	0.87699
PC (40:6)	1.4827	0.56827	0.13274	0.87699
Tyrosine	0.6379	-0.64859	0.13495	0.86982
Guanine	3.5566	1.8305	0.13887	0.8574
IMP	2.4562	1.2964	0.13963	0.85502
3-(2-Hydroxyphenyl)propanoate	0.54935	-0.8642	0.13963	0.85502
Octopine	0.65339	-0.61398	0.13963	0.85502
Deoxyinosine	3.2861	1.7164	0.15739	0.80301
Cytidine monophosphate	2.1458	1.1015	0.15739	0.80301
Orotidine	0.63398	-0.65748	0.15909	0.79836
Indoleacetaldehyde	0.47131	-1.0852	0.167	0.77728
Psicose	0.66433	-0.59003	0.167	0.77728
Valine	0.6962	-0.52242	0.167	0.77728
Fucose 1-phosphate	0.52892	-0.91889	0.17695	0.75214
Uracil	0.65511	-0.61019	0.17695	0.75214
3-Dehydroshikimate	0.22791	-2.1335	0.18017	0.74431
Cytidine diphosphate	1.5175	0.60169	0.18898	0.72359
Citrate/Isocitrate	0.70947	-0.49518	0.18922	0.72302
Quinate	0.22893	-2.127	0.19154	0.71774
Inosine monophosphate	2.0639	1.0454	0.19154	0.71774
Lyso-PC (18:0)	0.54539	-0.87463	0.207	0.68403
Hippurate	0.5952	-0.74854	0.207	0.68403
PC (36:2)	1.5919	0.67073	0.207	0.68403
Diphthamide	2.2336	1.1594	0.20751	0.68296
PC (38:4)	1.632	0.70663	0.22114	0.65533
3-Hydroxybenzoate	0.3221	-1.6344	0.22715	0.64368
PC (40:5)	1.6072	0.68456	0.22715	0.64368
PC (36:5)	1.268	0.34258	0.22715	0.64368
Deoxypentose monophosphates	0.37179	-1.4274	0.23087	0.63662
Adenosine triphosphate	0.62099	-0.68735	0.24036	0.61914
Gluconate	0.74633	-0.42211	0.24076	0.61842
P-DMEA	1.4943	0.57943	0.24922	0.60342
PE (38:4)	1.3203	0.40091	0.26184	0.58196
Thr-Arg	1.4464	0.53246	0.26802	0.57183
Thymidine monophosphate	4.0258	2.0093	0.27479	0.561
Deoxyuridine	0.62146	-0.68628	0.27479	0.561
Trigonelline	0.73157	-0.45093	0.27479	0.561
PC (32:1)	1.2822	0.35857	0.27479	0.561
Sphingosine	1.3483	0.4311	0.27586	0.55931
NADH	0.64734	-0.62741	0.27637	0.5585
PE (38:3)	1.758	0.81395	0.28116	0.55105
Galacturonate	0.5905	-0.76	0.28116	0.55105
PE (36:1)	1.3976	0.48292	0.28116	0.55105
Threonate	0.74205	-0.43041	0.28116	0.55105
4-Aminobenzoate	1.3397	0.42194	0.28116	0.55105
N-Acetylhexosamine phosphate	0.79028	-0.33956	0.28116	0.55105
Fructose	0.80463	-0.3136	0.28116	0.55105
glutamyllysine	1.1736	0.23092	0.28116	0.55105
PC (34:1)	1.4738	0.55958	0.28805	0.54053
PC (40:4)	1.8569	0.8929	0.29109	0.53598
N-Acetylalanine	0.63378	-0.65794	0.29109	0.53598
UDP-D-galacturonate	0.59835	-0.74093	0.30286	0.51875
PC (34:2)	1.262	0.33573	0.30286	0.51875
Guanosine	3.2868	1.7167	0.3054	0.51513
Argininosuccinate	0.62384	-0.68074	0.3054	0.51513
Deoxycytidine diphosphate	0.63632	-0.65217	0.3054	0.51513
Glycerophosphoinositol	0.78122	-0.3562	0.3054	0.51513
Deoxyguanosine diphosphate	0.6616	-0.59597	0.31228	0.50545
Indole	0.10637	-3.2328	0.31768	0.49801
Uridine triphosphate	0.67936	-0.55775	0.31768	0.49801
FA (18:1)	1.2556	0.32841	0.31768	0.49801
Pyridoxal	0.80663	-0.31002	0.31768	0.49801
Aminolevulinate	0.73155	-0.45096	0.32102	0.49346
PE (38:5)	1.4729	0.55865	0.32412	0.4893
Uridine	0.77772	-0.36268	0.32412	0.4893
PC (36:1)	1.7857	0.83649	0.32508	0.48801
PE (34:1)	1.5728	0.65334	0.32791	0.48425
Hydroquinone	0.59315	-0.75354	0.35164	0.4539
trans-Aconitate	1.2306	0.2994	0.35164	0.4539
N-Acetylhexosamine	1.9787	0.98452	0.36391	0.43901
Oxalate	0.63573	-0.65351	0.37739	0.42321
Deoxyribose	0.72084	-0.47225	0.37739	0.42321
Phosphorylcholine	1.3467	0.42943	0.37739	0.42321
Glu-Glu	0.85436	-0.22708	0.37739	0.42321
Taurine	1.4506	0.53667	0.38822	0.41093
Fructose 1,6-bisphosphate	1.3262	0.40727	0.38822	0.41093
Mevalonate	0.7743	-0.36904	0.39335	0.40522
Thiamine monophosphate	1.9549	0.96713	0.40473	0.39284
PE (38:1)	1.6421	0.71555	0.41168	0.38544
ADP-ribose phosphate	1.5047	0.58947	0.41168	0.38544
Methylguanine	1.3226	0.40341	0.41168	0.38544
N-Formylmethionine	0.76272	-0.39078	0.41168	0.38544
Acetylaminoadipate	0.82808	-0.27216	0.41168	0.38544
Methyl vanillate	0.64686	-0.62848	0.42991	0.36663
Thioproline	1.2454	0.31664	0.43003	0.3665
2,3-Dihydroxybenzoate	0.77285	-0.37175	0.43754	0.35898
Acetylcholine	25.307	4.6615	0.44041	0.35614
Raffinose	4.7365	2.2438	0.44869	0.34805
N-Acetylasparagine	0.3479	-1.5232	0.44869	0.34805
Leu-Leu	1.2139	0.27964	0.47214	0.32593
Cystathionine	1.4572	0.54324	0.47972	0.31901
6-Phosphogluconate	0.8057	-0.31168	0.4899	0.30989
6-Phosphonogluconolactone	0.80608	-0.311	0.4943	0.30601
Alanine	0.85399	-0.22771	0.4943	0.30601
Agmatine sulfate	0.72591	-0.46214	0.50368	0.29785
Cytidine	1.3672	0.45123	0.50492	0.29678
PS (38:6)	1.5956	0.6741	0.50787	0.29425
PC (32:0)	1.3017	0.38043	0.50928	0.29304
Acetyl-CoA	1.5133	0.59773	0.5307	0.27515
UDP-N-acetylglucosamine	1.4575	0.54354	0.5307	0.27515
Suberate	0.84671	-0.24005	0.53437	0.27216
Uridine monophosphate	1.235	0.30447	0.53541	0.27132
Xanthosine	1.6927	0.7593	0.54376	0.26459
Deoxycarnitine	1.5802	0.66007	0.54494	0.26365
Nicotinamide mononucleotide	0.87808	-0.18758	0.54506	0.26356
CMP-2-aminoethylphosphonate	0.87638	-0.19037	0.55931	0.25235
Stachyose	5.1916	2.3762	0.56074	0.25124
Biotin	0.76088	-0.39427	0.5738	0.24124
Proline	0.82402	-0.27924	0.57795	0.23811
Guanosine diphosphate	0.88913	-0.16953	0.58144	0.23549
Glu-Asp	0.89854	-0.15435	0.58144	0.23549
3-Methylhistamine	0.64324	-0.63656	0.58521	0.23269
PC (32:2)	1.2432	0.31407	0.58521	0.23269
Carnitine	0.85755	-0.2217	0.58521	0.23269
PS (38:5)	1.761	0.81636	0.59331	0.22672
Riboflavin	1.2143	0.28014	0.59331	0.22672
Adenosine monophosphate	2.1825	1.126	0.59789	0.22338
N,N-Dimethyllysine	0.76057	-0.39485	0.59789	0.22338
Glutathione disulfide	1.2452	0.31635	0.59789	0.22338
Glycerol 3-phosphate	0.87453	-0.19341	0.59789	0.22338
Glutamate	0.8756	-0.19165	0.59789	0.22338
Oxoadipate	0.89386	-0.16187	0.59789	0.22338
Lyso-PC (16:0)	0.98398	-0.023305	0.59789	0.22338
Lumichrome	0.62191	-0.68522	0.60141	0.22083
Uridine diphosphate	0.91375	-0.13013	0.61944	0.208
NADP+	0.92002	-0.12027	0.63005	0.20063
Indole-3-pyruvate	0.97166	-0.041483	0.63005	0.20063
Ala-Leu	1.5035	0.58829	0.64179	0.1926
NADPH	0.90267	-0.14773	0.64179	0.1926
Sphinganine	1.8092	0.85531	0.65035	0.18685
Deoxyguanosine monophosphate	1.2829	0.35945	0.65818	0.18166
PS (40:6)	0.81897	-0.28812	0.66288	0.17856
4-Imidazoleacetate	0.88773	-0.17181	0.66288	0.17856
Lyso-PC (22:4)	1.9164	0.93841	0.66842	0.17495
N-Acetylleucine	0.55865	-0.83997	0.66842	0.17495
N-Acetylglycine	0.84437	-0.24405	0.66842	0.17495
2-Hydroxybutyrate	0.87628	-0.19054	0.66842	0.17495
Lyso-PC (18:1)	0.75883	-0.39815	0.67102	0.17326
N,N,N-Trimethyllysine	1.1262	0.17151	0.67364	0.17157
S-Methylthioadenosine	0.8849	-0.17642	0.67555	0.17034
Citicoline	0.91686	-0.12522	0.69651	0.15707
Deoxycholate	1.2336	0.30287	0.70299	0.15305
Urocanate	1.2263	0.29434	0.70299	0.15305
6-Carboxyhexanoate	0.44583	-1.1654	0.70696	0.15061
Thiamine	0.83983	-0.25182	0.71495	0.14572
Betaine	0.87339	-0.19531	0.71495	0.14572
SM (d18:1/14:0)	1.1212	0.16505	0.73255	0.13516
Nicotinamide	0.95133	-0.071976	0.73255	0.13516
Acetylarginine	1.1221	0.16622	0.75284	0.1233
Maleate	0.73953	-0.43531	0.75309	0.12315
Taurocyamine	1.0958	0.13202	0.75309	0.12315
Octopamine	1.0754	0.10492	0.75309	0.12315
N-Methylaspartate	1.0985	0.13553	0.7593	0.11959
S-Adenosylmethionine	0.95399	-0.067958	0.75951	0.11947
Glutamylcysteine	0.98261	-0.02531	0.75951	0.11947
Adenosine diphosphate	1.1023	0.14049	0.76447	0.11664
Hypotaurine	1.3659	0.4499	0.7744	0.11103
Nicotinamide hypoxanthine dinucleotide	0.92806	-0.10771	0.79003	0.10235
Serotonin	1.0022	0.003237	0.79023	0.10225
3-Hydroxymethylglutarate	1.0791	0.10987	0.79329	0.10057
Lyso-PC (17:0)	0.80392	-0.31488	0.80376	0.094872
Ophthalmate	0.92477	-0.11284	0.80421	0.094632
Ketoleucine	0.95289	-0.069615	0.82954	0.081163
Pyrroline-5-carboxylate	0.7195	-0.47494	0.83217	0.079786
N-Acetylmethionine	1.091	0.12564	0.84032	0.075555
Deoxycytidine monophosphate	0.56229	-0.83062	0.8469	0.072169
Citrulline	1.5464	0.62894	0.8469	0.072169
PS (40:5)	0.90689	-0.14101	0.8469	0.072169
Tyr-Arg	1.2364	0.30612	0.86081	0.065092
SM (d18:1/18:1)	1.202	0.26542	0.86136	0.064817
PE (36:3)	0.91227	-0.13246	0.86136	0.064817
PS (36:4)	0.98728	-0.018474	0.86136	0.064817
Pyrrole 2-carboxylate	0.76955	-0.37791	0.86944	0.06076
Acetylcarnitine	0.69356	-0.52791	0.87467	0.058154
Ergothioneine	0.73634	-0.44156	0.87467	0.058154
propionylcholine	0.82717	-0.27374	0.88837	0.051407
Asp-Pro	1.1132	0.1547	0.88964	0.050785
CoenzymeA	0.96752	-0.047639	0.88964	0.050785
Glutathione	1.0737	0.1026	0.8929	0.049195
UDP-glucose	0.99779	-0.0031918	0.90262	0.044494
Cyclic ADP-ribose	0.41727	-1.2609	0.90342	0.04411
Guanidinosuccinate	0.83505	-0.26006	0.90342	0.04411
AICAR	1.2258	0.29377	0.91191	0.040047
Guanosine diphosphate mannose	1.018	0.025744	0.91385	0.039124
3,4-Dihydroxybenzoate	1.9145	0.93698	0.92593	0.033423
Pipecolate	0.88625	-0.17421	0.93362	0.02983
Lyso-PE (18:0)	1.313	0.39287	0.93378	0.029757
6-Hydroxynicotinate	1.1054	0.14457	0.93378	0.029757
N,N-Dimethylarginine	0.99913	-0.0012577	0.95924	0.018071
PS (38:3)	1.2516	0.32374	0.96745	0.014372
Gly-Leu	1.1903	0.25134	0.97041	0.013043
Leu-Val	1.3856	0.47049	0.97643	0.010361
O-Acetylserine	0.88708	-0.17287	0.97643	0.010361
5-Aminopentanoate	0.90769	-0.13973	0.97643	0.010361
NAD+	1.0655	0.091577	0.97643	0.010361
Phosphoenolpyruvate	1.0823	0.11415	0.98958	0.0045485
